# Almond rhizosphere viral, prokaryotic, and fungal communities differed significantly among four California orchards and in comparison to bulk soil communities

**DOI:** 10.1101/2023.06.03.543555

**Authors:** Anneliek M. ter Horst, Temiloluwa V. Adebiyi, Daisy A. Hernandez, Jane D. Fudyma, Joanne B. Emerson

## Abstract

Characterization of rhizosphere microbiomes and their interactions is essential to a holistic understanding of plant health in support of sustainable agriculture. Viruses are a key, understudied component of rhizosphere microbiomes, with potential impacts on both plant-beneficial and -pathogenic organisms through infection. In this study, we sampled rhizospheres and bulk soils associated with 15 almond trees in four California orchards and generated viromic, 16S rRNA gene, and ITS1 amplicon sequencing datasets to compare viral, prokaryotic, and fungal communities. In total, 10,440 viral operational taxonomic units (vOTUs), 16,146 bacterial and archaeal OTUs, and 6,684 fungal OTUs were recovered. All three community types differed most significantly among the four orchards and secondarily between bulk and rhizosphere soils. Despite compositional differences, no significant differences in richness were observed between bulk and rhizosphere soils for any of the studied biota. Overall, viruses, prokaryotes, and fungi shared similar beta-diversity patterns in almond rhizospheres and bulk soils on a regional scale, counter to recently observed decoupling between viral and prokaryotic community biogeographic patterns in a variety of bulk soils.
