## Supplementary table 1 for "Almond rhizosphere viral, prokaryotic, and fungal communities differed significantly among four California orchards and in comparison to bulk soil communities"

### Sheet: Sheet1
Supplementary table 1: Tree variety, rootstock, soil chemistry and other metadata
Sample ID	variety	rootstock	Age_orchard	Depth (cm)	location	moisture_perc	1:1 Soil pH	WDRF Buffer pH	1:1 S Salts mmho/cm	Excess Lime	Texture No	Organic Matter LOI %	Nitrate-N ppm N	lbs N/A	Bray P-1 ppm P	Olsen P ppm P	Potassium ppm K	Sulfate-S ppm S	Zinc ppm Zn	Iron ppm Fe	Manganese ppm Mn	Copper ppm Cu	Calcium ppm Ca	Magnesium ppm Mg	Sodium ppm Na	Boron ppm B	CEC/Sum of Cations me/100g	%H Sat	%K Sat	%Ca Sat	%Mg Sat	%Na Sat
ALM_BU_H1_ESC	NonPariel	Nemaguard	5	6	Escalon	16.0019	6.2	6.6	0.2	NONE	2	1.9	23.9	43		44.9	182	11	2.95	186.7	13.5	6.28	1381	315	31		13.9	27	3	50	19	1
ALM_BU_H2_ESC	NonPariel	Nemaguard	5	6	Escalon	21.5783	6.6	7.2	0.28	NONE	2	2.1	26.4	48		45.1	228	12.6	1.98	117.6	10.1	5.81	2165	495	36		15.7	0	4	69	26	1
ALM_BU_H3_ESC	NonPariel	Nemaguard	5	6	Escalon	12.5258	6.4	6.8	0.19	NONE	2	2.1	24.8	45		4.1	181	8.9	5.43	78.3	9.3	10.9	916	163	21		8	19	6	57	17	1
ALM_BU_H1_MA	NonPariel	Nemaguard	4	6	Madera A	9.74174	7.8	7.2	0.15	LOW	2	3.1	3.3	6		59	357	17.3	9.15	16.5	4.1	10.18	3226	111	77		18.3	0	5	88	5	2
ALM_BU_H2_MA	NonPariel	Nemaguard	4	6	Madera A	13.5323	7.8	7.2	1.81	HIGH	2	3.3	104.8	189		122.9	1184	193.5	8.07	11.1	3.7	8.54	4485	489	160		30.2	0	10	74	13	2
ALM_BU_H3_MA	NonPariel	Nemaguard	4	6	Madera A	9.99054	8.3	7.2	1.65	HIGH	2	3	14.1	25		91.3	2090	494.1	6.71	12.9	4.4	3.93	3607	588	217		29.2	0	18	62	17	3
ALM_BU_D1_MAC	NonPariel, Fritz, Monterey & Aldrich	Nemaguard	17	6	Madera B	4.279	5.7	6.9	0.19	NONE	2	1.3	21.4	39		4.4	138	6.5	24.86	23.4	12	3.67	663	131	32		6.2	21	6	53	18	2
ALM_BU_D2_MAC	NonPariel, Fritz, Monterey & Aldrich	Nemaguard	17	6	Madera B	6.88777	5	6.7	0.25	NONE	2	1.3	37.6	68		10.8	110	6.4	16.46	50.6	10.5	4.89	552	120	31		6.9	39	4	40	15	2
ALM_BU_D3_MAC	NonPariel, Fritz, Monterey & Aldrich	Nemaguard	17	6	Madera B	4.13237	5.9	6.9	0.33	NONE	2	1.1	51	92		4.7	85	7.6	22.77	15.9	16.7	1.81	701	138	42		5.7	11	4	62	20	3
ALM_BU_H1_MAC	NonPariel	Nemaguard	17	6	Madera B	7.58007	6.7	7.2	0.5	NONE	2	1.3	69	124		2.2	171	13.9	21.16	18.4	10	3.15	884	162	44		6.4	0	7	69	21	3
ALM_BU_H2_MAC	NonPariel	Nemaguard	17	6	Madera B	4.74049	6.4	6.9	0.18	NONE	2	1.9	23.9	43		4.4	126	10.1	28.96	38.1	5.9	1.58	861	167	35		7	11	5	62	20	2
ALM_BU_H3_MAC	NonPariel	Nemaguard	17	6	Madera B	5.1867	5.8	6.9	0.84	NONE	2	1.2	81.6	147		19.3	126	20.6	20.02	37	7.5	4.4	816	165	111		7.5	16	4	55	18	6
ALM_BU_H1_WL	NonPariel	Hansen	5	6	Woodland	25.4611	7.5	7.2	1.27	NONE	2	2.7	21.5	39		10.1	325	55.9	0.94	10	8.7	1.27	2921	1551	459		30.4	0	3	47	43	7
ALM_BU_H2_WL	NonPariel	Hansen	5	6	Woodland	28.996	7.7	7.2	0.86	NONE	2	2.6	8.6	16		5.4	353	38.1	2.21	11.9	9.5	1.37	2685	2220	323		34.2	0	3	39	54	4
ALM_BU_H3_WL	NonPariel	Hansen	5	6	Woodland	26.4979	7.4	7.2	0.91	NONE	2	2.4	29.4	53		10.3	434	39.3	0.63	8.8	7.2	1.35	2438	1899	305		30.5	0	4	40	52	4
